# Automated highly multiplexed super-resolution imaging of protein nano-architecture in cells and tissues

**DOI:** 10.1101/791053

**Authors:** Maja Klevanski, Frank Herrmannsdoerfer, Varun Venkataramani, Steffen Sass, Mike Heilemann, Thomas Kuner

**Affiliations:** Department of Functional Neuroanatomy, Institute for Anatomy and Cell Biology, Heidelberg University, Im Neuenheimer Feld 307, 69120 Heidelberg; Institute of Physical and Theoretical Chemistry, Goethe-University Frankfurt, Max-von-Laue-Str. 7, 60438 Frankfurt/M

## Abstract

Understanding the nano-architecture of protein machines in diverse sub-cellular compartments remains a challenge despite rapid progress in super-resolution microscopy. While singlemolecule localization microscopy techniques allow the visualization and identification of cellular structures with near-molecular resolution, multiplex-labeling of tens of target proteins within the same sample has not yet been achieved routinely. However, single sample multiplexing is essential to detect patterns that threaten to get lost in multi-sample averaging. Here, we report maS^3^TORM (**m**ultiplexed **a**utomated **s**erial **s**taining **s**tochastic **o**ptical **r**econstruction **m**icroscopy), a microscopy approach capable of fully automated 3D dSTORM imaging and solution exchange employing a re-staining protocol to achieve highly multiplexed protein localization within individual biological samples. We demonstrate 3D super-resolution images of 15 target proteins in single cultured cells and 16 targets in individual neuronal tissue samples with <10 nm localization precision. This allowed us to define novel nano-architectural features of protein distribution within the presynaptic nerve terminal.
