## Supplementary Table 1 for "Automated highly multiplexed super-resolution imaging of protein nano-architecture in cells and tissues"

### Sheet: Tabelle1
Supplementary Table 1: Workflow for multiplex experiment in U2OS cells shown in Figure 2a.
SR	Treatment	Agent	Condition	Duration
1	staining	GFP nanobodies AF647 (1:80)	in 0.5% FCS	1 h
	STORM	MEA buffer	20.000 frames at 30 ms rate	~11 min
	bleaching	in PBS	100% 661 nm, 50% 405 laser	4 min
2	staining	Phalloidin-AF647 (1:30), WGA-CF680 (1:500)	in PBS	20 min
	STORM	MEA buffer	20.000 frames at 30 ms rate	~11 min
	bleaching	in PBS	100% 661 nm, 50% 405 laser	4 min
3	staining	CHC17-AF647 antibody (1:100)	in 0.5% FCS	1 h
	STORM	MEA buffer	20.000 frames at 30 ms rate	~11 min
	bleaching	in PBS	100% 661 nm, 50% 405 laser	4 min
4	staining 1. AB	a-Tubulin, ms (1:100) & Paxillin, rb (1:300)	in 0.5% FCS	1 h
	staining 2. AB	ms-AF647 (1:500) & rb-CF680 (1:500)	in 0.5% FCS	1 h
	STORM	MEA buffer	20.000 frames at 30 ms rate	~11 min
	elution	0.1% SDS, pH 13		15 min
	bleaching	in PBS	100% 661 nm, 50% 405 laser	4 min
5	staining 1. AB	Vimentin, ch (1:500) & GM130, ms (1:500)	in 0.5% FCS	1 h
	staining 2. AB	ch-AF647 (1:500) & ms-CF680 (1:500)	in 0.5% FCS	1 h
	STORM	MEA buffer	20.000 frames at 30 ms rate	~11 min
	elution	0.1% SDS, pH 13		15 min
	bleaching	in PBS	100% 661 nm, 50% 405 laser	4 min
6	staining 1. AB	Fibrillarin, rb (1:200)	in 0.5% FCS	1 h
	staining 2. AB	rb-CF680 (1:500)	in 0.5% FCS	1 h
	STORM	MEA buffer	20.000 frames at 30 ms rate	~11 min
	elution	0.1% SDS, pH 13		15 min
	bleaching	in PBS	100% 661 nm, 50% 405 laser	4 min
7	staining 1. AB	Tom20, rb (1:80)	in 0.5% FCS	1 h
	staining 2. AB	rb-AF647 (1:500)	in 0.5% FCS	1 h
	STORM	MEA buffer	20.000 frames at 30 ms rate	~11 min
	elution	0.1% SDS, pH 13		15 min
	bleaching	in PBS	100% 661 nm, 50% 405 laser	4 min
8	staining 1. AB	Lamin A/C, ch (1:500) & PDI, ms (1:1000)	in 0.5% FCS	1 h
	staining 2. AB	ch-AF647 (1:500) & ms-CF680 (1:500)	in 0.5% FCS	1 h
	STORM	MEA buffer	20.000 frames at 30 ms rate	~11 min
	elution	0.1% SDS, pH 13		15 min
	bleaching	in PBS	100% 661 nm, 50% 405 laser	4 min
9	staining 1. AB	Rab5, rb (1:200)	in 0.5% FCS	1 h
	staining 2. AB	rb-CF680 (1:500)	in 0.5% FCS	1 h
	STORM	MEA buffer	20.000 frames at 30 ms rate	~11 min
	elution	0.1% SDS, pH 13		15 min
	bleaching	in PBS	100% 661 nm, 50% 405 laser	4 min
10	staining 1. AB	EEA1, rb (1:1000)	in 0.5% FCS	1 h
	staining 2. AB	rb-AF647 (1:500)	in 0.5% FCS	1 h
	STORM	MEA buffer	20.000 frames at 30 ms rate	~11 min
	elution	0.1% SDS, pH 13		15 min
	bleaching	in PBS	100% 661 nm, 50% 405 laser	4 min
11	PAINT	MEA buffer containing 2 nm JF646-Hoechst	20.000 frames at 50 ms rate	~17 min
SR = staining round; ms = mouse; ch = chicken; rb = rabbit; gp = guinea pig; 1. AB = primary antibody;
2. AB = secondary antibody
