## Supplementary Table 2 for "Automated highly multiplexed super-resolution imaging of protein nano-architecture in cells and tissues"

### Sheet: Tabelle1
Supplementary Table 2: Workflow for the multiplex experiment in the calyx of Held shown in Figure 3c.
shown in Figure 3c.
SR	Treatment	Agent	Condition	Duration
1	staining 1. AB	Bassoon (1:400), Homer 1/2/3 (1:500)	in 0.5% FCS	1 h
	staining 2. AB	ms-AF647 (1:500) & rb-CF680 (1:500)	in 0.5% FCS	1 h
	STORM	MEA buffer	20.000 frames at 30 ms rate	~11 min
	bleaching	in PBS	100% 661 nm, 50% 405 laser	4 min
2	staining	Phalloidin-AF647 (1:30), WGA-CF680 (1:500)	in PBS	20 min
	STORM	MEA buffer	20.000 frames at 30 ms rate	~11 min
	bleaching	in PBS	100% 661 nm, 50% 405 laser	4 min
3	staining 1. AB	CHC17-AF647 antibody (1:100)	in 0.5% FCS	1 h
	STORM	MEA buffer	20.000 frames at 30 ms rate	~11 min
	bleaching	in PBS	100% 661 nm, 50% 405 laser	4 min
4	staining 1. AB	MAP2, ch (1:500) & VGlut, gp (1:300)	in 0.5% FCS	1 h
	staining 2. AB	ch-AF647 (1:500) & gp-CF680 (1:500)	in 0.5% FCS	1 h
	STORM	MEA buffer	20.000 frames at 30 ms rate	~11 min
	elution	0.1% SDS, pH 13		15 min
	bleaching	in PBS	100% 661 nm, 50% 405 laser	4 min
5	staining 1. AB	GM130, ms (1:200)	in 0.5% FCS	1 h
	staining 2. AB	ms-CF680 (1:500)	in 0.5% FCS	1 h
	STORM	MEA buffer	20.000 frames at 30 ms rate	~11 min
	elution	0.1% SDS, pH 13		15 min
	bleaching	in PBS	100% 661 nm, 50% 405 laser	4 min
6	staining 1. AB	Rab3a, ms (1:250) & Tom20, rb (1:70)	in 0.5% FCS	1 h
	staining 2. AB	ms-AF647 (1:500) & rb-CF680 (1:500)	in 0.5% FCS	1 h
	STORM	MEA buffer	20.000 frames at 30 ms rate	~11 min
	elution	0.1% SDS, pH 13		15 min
	bleaching	in PBS	100% 661 nm, 50% 405 laser	4 min
7	staining 1. AB	a-Tubulin, ms (1:500)	in 0.5% FCS	1 h
	staining 2. AB	ms-CF680 (1:500)	in 0.5% FCS	1 h
	STORM	MEA buffer	20.000 frames at 30 ms rate	~11 min
	elution	0.1% SDS, pH 13		15 min
	bleaching	in PBS	100% 661 nm, 50% 405 laser	4 min
8	staining 1. AB	γ-Actin, ms (1:50) & Synaptophysin1, rb (1:100)	in 0.5% FCS	1 h
	staining 2. AB	ms-AF647 (1:500) & rb-CF680 (1:500)	in 0.5% FCS	1 h
	STORM	MEA buffer	20.000 frames at 30 ms rate	~11 min
	elution	0.1% SDS, pH 13		15 min
	bleaching	in PBS	100% 661 nm, 50% 405 laser	4 min
9	staining 1. AB	a/β-Synuclein, rb (1:200) & PDI, ms (1:500)	in 0.5% FCS	1 h
	staining 2. AB	rb-AF647 (1:500) & ms-CF680 (1:500)	in 0.5% FCS	1 h
	STORM	MEA buffer	20.000 frames at 30 ms rate	~11 min
	elution	0.1% SDS, pH 13		15 min
	bleaching	in PBS	100% 661 nm, 50% 405 laser	4 min
10	PAINT	MEA buffer containing 2 nm JF646-Hoechst	20.000 frames at 50 ms rate	~17 min
SR = staining round; ms = mouse; ch = chicken; rb = rabbit; gp = guinea pig; 1. AB = primary antibody;
2. AB = secondary antibody
