## Supplementary Table 3 for "Automated highly multiplexed super-resolution imaging of protein nano-architecture in cells and tissues"

### Sheet: Tabelle1
Supplementary Table 3: All antibodies and other labels used in this work.
Antigen/target	Type of label	Conjuga- ted fluo-rophore	Host species	Clonality (clone №)	Relevant species reactivity*	Company	ID/order number	Lot number	Appli- cation
CHC17	1. AB (IgG1)	AF647	ms	monocl. (X22)	hu, rt	Novus	NB300-613AF647	SL258005-082318	1:40
DNA	bisbinzimidine (Hoechst)	JF646	n.a.	n.a.	n.a.	- (Luke Lavis lab)	-	-	2 nM
F-Actin	toxin (Phalloidin)	AF647	n.a.	n.a.	n.a.	Thermo Fisher	A22287	1750839	1:30
GFP, CFP, and YFP variants (i.a. Ypet),	nanobody	AF647	produced in E. coli	biclonal (1H1-1B2)	n.a.	NanoTag	customized conjugation	-	1:80
N-acetylglucos- aminyl, sialic acid	lectin (WGA)	CF680	-	-	-	Biotium	29029	16W0329	1:500
β-Actin	1. AB (IgG1)	-	ms	monocl. (AC-15)	hu	Abcam	AB6276	GR66278-17	1:50
γ-Actin	1. AB (IgG1)	-	ms	monocl. (2-2)	hu	Santa Cruz	sc-65636	G2309	1:50
Bassoon	1. AB (IgG2)	-	ms	monocl.	rt	Enzo Life Sciences	SAP7F407	#04011024	1:400
EEA1	1. AB (IgG)	-	rb	polycl.	hu	Abcam	AB2900	-	1:1000
Fibrillarin	1. AB (IgG)	-	rb	polycl.	hu	Abcam	AB5821	135416/1-4	1:200
GM130	1. AB (IgG1)	-	ms	monocl. (35)	hu, rt	BD	610822	6217559	1:500
Homer 1/2/3	1. AB (IgG)	-	rb	polycl.	rt	SYSY	160103	160103/5	1:500
Lamin A/C	1. AB (IgY)	-	ch	polycl.	hu	VWR	BSENC-1698-100	C-1698-300	1:1000
MAP2	1. AB (IgY)	-	ch	polycl.	rt	SYSY	188006	188006/1	1:500
Myosin Va	1. AB (IgG)	-	rb	polycl.	rt	Merck	M4812	127K4812	1:100
Paxillin	1. AB (IgG)	-	rb	monocl. (Y113)	hu	Abcam	AB32084	GR215958-32	1:300
PDI	1. AB (IgG1)	-	ms	monocl. (1D3)	hu, rt	Enzo Life Sciences	ADI-SPA-891	5061344	1:1000
Rab3a	1. AB (IgG1)	-	ms	monocl. (42.2)	rt	SYSY	107111	-	1:250
Rab5	1. AB (IgG)	-	rb	polycl.	rt	Abcam	AB18211	793878	1:200
βII-Spectrin	1. AB (IgG1)	-	ms	polycl.	rt	BD	612562	3028739	1:100
Synaptophysin 1	1. AB (IgG)	-	rb	polycl.	rt	SYSY	101102	101002/26	1:100
a/β-Synuclein	1. AB (IgG)	-	rb	polycl.	rt	SYSY	128003	128003/1	1:300
Tom20	1. AB (IgG)	-	rb	polycl.	hu, rt	Santa Cruz	sc-11415	D0615	1:80
a-Tubulin	1. AB (IgG1)	-	ms	monocl. (DM1A)	hu, rt	Sigma-Aldrich	T6199	115M4796V	1:500
β-Tubulin	1. AB (IgG)	-	rb	polycl.	rt	Dianova	DLN-15304	249P1209F1	1:200
βIII-Tubulin	1. AB (IgG1)	-	ms	monocl. (TU-20)	rt	Abcam	AB7751	GR59358-7	1:400
VGlut 1	1. AB (IgG)	-	gp	polycl.	rt	Merck	AB5905	2647529	1:200
Vimentin	1. AB (IgY)	-	ch	polycl.	hu	Merck	AB5733	2262642	1:500
ch IgY (H+L)	2. AB (IgG)	AF647	gt	polycl.	ch	Thermo Fisher	A21449	1806124	1:500
gp IgG (H+L)	2. AB (IgG)	CF680	rb	polycl.	gp	Merck	SAB4600204	12C01404	1:500
ms IgG (H+L)	2. AB (IgG)	AF647	gt	polycl.	ms	Thermo Fisher	A21235	1922319	1:500
ms IgG (H+L)	2. AB (IgG)	CF680	gt	polycl.	ms	Merck	SAB4600199	13C0903	1:500
rb IgG (H+L)	2. AB (IgG)	AF647	gt	polycl.	rb	Thermo Fisher	A21245	1981173	1:500
rb IgG (H+L)	2. AB (F(ab')2)	CF680	gt	polycl.	rb	Merck	SAB4600362	11C0316	1:500
WGA = wheat germ agglutinin; 1. AB = primary antibody; 2. AB = secondary antibody; AF647 = Alexa Fluor 647; ms = mouse; rb = rabbit; gp = guinea pig; gt = goat; hu = human; rt = rat; n.a. = not applicable; *stated by vendor
