## Supplementary Table 4 for "Automated highly multiplexed super-resolution imaging of protein nano-architecture in cells and tissues"

### Sheet: Tabelle1
Supplementary Table 4: maS3TORM components.
Devices/components	Company	Order/model/serial №	№1
Objective-related
Objective: 100x, 1.49 Na, 0.1 mm working distance	Olympus	UAPON 100XOTIRF	#9
Stage: xy, ca. 123 & 103 mm travel distance	SmarAct	custom-designed2	n.i.
Controller for xy-stage & piezo mirror positioner	SmarAct	HCU-3DM-USB-TAB	n.i.
Focus lock
Laser diode: 785 nm, 5 mW	Thorlabs	L785P5	#16
Dichroic mirror T770 dcspxrxt	Chroma	T770dcspxrxt	#17
Controller & power supply for 785 nm diode	-/custom-made	-/custom-made	n.i.
Piezo mirror positioner: 123 µm range	SmarAct	SLC-24180-M-E	#18
Quadrant silicon photodiode: red enhanced	Laser Components	SD 197-23-21-041	#19
Piezo objective positioner: 100 μm range	Physik Instrumente	P-726.1CD	#20
Controller for piezo objective positioner	Physik Instrumente	E-709.CRG	n.i.
Board processing output from quadrant diode, feeding piezo objective positioner	Laser Components	LC-301 DQD	n.i.
Dichroic mirror ZT405/488/561/647rpc-UF2	Chroma	IN040787	#8
Excitation pathway
Laser: 405 nm, Cube, 100 mW	Coherent	1170506	#1
Laser: 488 nm, Obis, 100 mW	Coherent	1226420	#2
Laser: 561 nm, Obis, 100 mW	Coherent	1253302	#3
Laser: 661 nm, Cube, 100 mW	Coherent	141667501	#4
Clean-up filter for 661 nm laser: ZET 660/20	AHF	F49-660	n.i.
Beam splitter 525 DCXRU	AHF	F33-526	#5
Beam splitter ZT442rdc	AHF	F48-442	#6
Beam splitter 590 DCXR	Chroma	NC316551	#7
Lense mounts (2x) for 30 mm rail system	Thorlabs	CXY1	n.i.
Lense: focal length 10 mm	Thorlabs	AC080-010-A	n.i.
Lense: focal length 100 mm	Thorlabs	AC254-100-A	n.i.
Emission pathway
Tube lense: focal length 180 mm	Thorlabs	AC508-180-A	n.i.
Cylindrical lense for 3D imaging: 1000 mm focal length	Thorlabs	LJ1516RM-A	#10
Notch filter NF658-26 for 660 nm excitation	Thorlabs	NF658-26	n.i.
Slit to narrow channels projected to camera chip: 3.4 mm width	-/custom-made	-/custom-made	#11
Lense: focal length 250 mm	Thorlabs	AC508-250B	n.i.
Motorized filter wheel for 6 filters	Thorlabs	FW102C	#12
Emission filter 525/45 BrightLine HC: for 488 nm laser	AHF	F37-521	n.i.
Emission filter 605/50 ET Bandpass: for 561 nm laser	AHF	F49-605	n.i.
Emission filter 700/75 ET Bandpass: for 661 nm laser	AHF	F47-700	n.i.
Dichroic mirror 690 DCXR	AHF	F33-692	#13
Lenses (2x): focal length 300 mm	Thorlabs	AC508-300B	n.i.
Prism: right angle, 40 mm	Thorlabs	PS912	#14
Camera: iXon Ultra 897	Andor	DU-897U-CS0-#BV	#15
Pipetting robot
Robotic xyz-autosampler: PAL3 RTC	Axel Semrau	AS-CC-7201	n.i.
Liquid tool: CTC for 1000 µl syringes	Axel Semrau	AS-CC-7501	n.i.
Syringe: 1000µl, CTC C-Line	Axel Semrau	AS-CC-7627	n.i.
Liquid tool: CTC for 100 µl syringes	Axel Semrau	AS-CC-7500	n.i.
Syringe: 100µl, CTC X-Line	Axel Semrau	AS-CC-7605	n.i.
Washing station for PAL3	Axel Semrau	AS-CC-7562	n.i.
Tray holder	Axel Semrau	AS-CC-7400	n.i.
Trays for 54 vials (2 ml)	Axel Semrau	AS-CC-7406	n.i.
1Number in Supplementary Figure 3a or not indexed (n.i.); 2design by Jonas Ries
