## Supplementary Table 5 for "Automated highly multiplexed super-resolution imaging of protein nano-architecture in cells and tissues"

### Sheet: Tabelle1
Supplementary Table 5: Exact number of experiments, samples, and selections for all quantified analyses.
Analysis and data subset	№ of multiplex experiments	№ of cells per experiment/ total № of cells	№ of line profiles or ROIs per cell in each experiment (E)
Line profile analysis of the overall protein distribution at the calyx of Held (Fig. 3f, g; Fig. S8a-d)
WGA, a-Tubulin, F-Actin, γ-Actin, VGlut 1, Bassoon, Tom20	5	3/15 calyces	E1: 5, 16, 16; E2: 8, 7, 8; E3: 13, 9, 10; E4: 10, 13, 13; E5: 15, 4, 15
β-Tubulin	3	3/9 calyces	E2: 8, 7, 8; E3: 13, 9, 10; E4: 10, 13, 13
βIII-Tubulin	3	3/9 calyces	E2: 8, 7, 8; E3: 13, 9, 10; E5: 15, 4, 15
β-Actin	3	3/9 calyces	E3: 13, 9, 10; E4: 10, 13, 13; E5: 15, 4, 15
Homer 1/2/3, Synaptophysin 1	4	3/12 calyces	E1: 5, 16, 16; E3: 13, 9, 10; E4: 10, 13, 13; E5: 15, 4, 15
MAP2	3	3/9 calyces	E1: 5, 16, 16; E2: 8, 7, 8; E3: 13, 9, 10
Myosin Va, βII-Spectrin	4	3/12 calyces	E2: 8, 7, 8; E3: 13, 9, 10; E4: 10, 13, 13; E5: 15, 4, 15
Line profile analysis of AZ-specific protein distribution at the calyx of Held (Fig. 3h, j; Fig. S8e-o)
All analyzed targets	see above: 'Line profile analysis of the overall protein distribution'	E1: 2, E2: 3, E3: 3, E4: 3, E5: 2 calyces	2 AZ-positive & 2 AZ-negative ROIs per calyx; for available experiments see above: 'Line profile analysis of the overall protein distribution'
Colocalization analysis of AZ-specific protein distribution at the calyx of Held (Fig. 3h, j; Fig. S8e-o)
All analyzed targets	see above: 'Line profile analysis of AZ-specific protein distribution'	E1: 2, E2: 3, E3: 3, E4: 3, E5: 2 calyces	2 AZ-positive & 2-AZ-negative ROIs per calyx; for available experiments see above: 'Line profile analysis AZ-specific protein distribution'
Control experiment for cross-talk with Tom20 as test case (Fig. S3a)
All data sets (1-6)	3	3/9 U2OS cells	3 ROIs in Tom20-positive area per cell, 3 ROIs in cell area with background signal
Control experiments for bleaching with multiple targets as test case (Fig. S4b)
All analyzed targets	1	3/3 U2OS cells	3 ROIs in specifically labeled area per cell, 3 ROIs in cell area with background signal
Control experiments for elution and bleaching with mixed proteins (Fig. S4c)
All analyzed targets	1	3/3 U2OS cells	3 ROIs in specifically labeled area per cell, 3 ROIs in cell area with background signal
Control experiments for elution with mixed proteins (Fig. S4d)
All analyzed targets	1	3/3 U2OS cells	3 ROIs in specifically labeled area per cell, 3 ROIs in cell area with background signal
Control experiments for staining intensity in round X (Fig. S4e)
All analyzed targets	1	3/3 U2OS cells	3 ROIs in specifically labeled area per cell, 3 ROIs in cell area with background signal
Fig. SXy = Supplementary Figure Xy
